# Mucosal washes are useful for sampling intestinal mucus-associated microbiota despite low biomass

**DOI:** 10.1101/2023.12.12.571228

**Authors:** Jennifer N Martinez-Medina, Fereshteh Ghazisaeedi, Catharina Kramer, Jörn F Ziegler, Victoria McParland, Britta Siegmund, Víctor Hugo Jarquín-Díaz, Marcus Fulde, Sofia K Forslund

## Abstract

Exploring the dynamic relationship between mucus-associated microbiota and host health is pivotal, yet prevalent studies using stool samples may not accurately represent these bacteria. Here, we explored mucus-associated microbiota in the gastrointestinal tract of mice and the terminal ileum in humans, using three different sample types: mucosal washes, scraping, and intestinal content in mice and biopsies and mucosal washes in humans. We employed DNA quantification and 16S rRNA sequencing to assess how comparable the information yielded from different sample types, evaluating findings relative to expectations from state-of-the-art and under controlled benchmarks.

Mucosal washes in mice exhibited higher bacterial DNA and lower host DNA contamination than scraping samples. Similarly, in humans, washes surpassed biopsies in bacterial yield. Despite variations in read counts, microbiota diversity and composition remained remarkably similar between methods in both species, faithfully reflecting expected genotypic and phenotypic differences.

We conclude that washes reduce host contamination without inducing substantial compositional bias when sampling mucosal microbiota. Our findings emphasize mucosal washes as alternatives to biopsies in humans and scrapings in mice, providing insights for improving result transferability across hosts. Our research underscores the importance of considering the mucus-associated microbiota to track host-microbiome interactions closer to their actual interface surface.
