## Supplementary Table for "Mucosal washes are useful for sampling intestinal mucus-associated microbiota despite low biomass"

### Sheet: Supplementary_Table_S1
Supplementary Table S1: Descriptive data from humans and mice samples stratified by sample types.
			n (%)	n (%)	n (%)
Cohort	Variable	Stratification		Mucoal washes	Biopsy
Human	n			26 (72)	10 (28)
	groups	control (n = 17)		11 (42)	6 (60)
		¹CD (n = 19)		15 (58)	4 (40)
	sex	f		14 (54)	6 (60)
		m		12 (46)	4 (40)
			Intestinal content	Mucosal washes	Scraping
Mice	n		18 (33)	18 (33)	18 (33)
	groups	²WT (n = 3)	9 (50)	9 (50)	9 (50)
		TLR5-KO (n = 3)	9 (50)	9 (50)	9 (50)
	segment	³SI	6 (33)	6 (33)	6 (33)
		⁴LI	12 (67)	12 (67)	12 (67)
	subsegment	Ileum	6 (33)	6 (33)	6 (33)
		Cecum	6 (33)	6 (33)	6 (33)
		Colon	6 (33)	6 (33)	6 (33)
¹CD: Crohn's Disease
²WT: Wild Type
³SI: Small Intestine
⁴LI: Large Intestine

### Sheet: Supplementary_Table_S2
Supplementary Table S2: Descriptive data from humans and mice samples stratified by sample types.
Cohort	Variable	median (P25 - P75)	median (P25 - P75)	median (P25 - P75)	statistic	p	test
			Mucosal washes	Biopsy
Human	DNA (ng / µl)		4 (3 - 11.3)	86 (63.3 - 99.8)	12	3.31e-05	Wilcoxon
	16S Copy number / ng of DNA		19,035,708 (871,270 - 40,462,834)	644,448 (426,297 - 691,157)	218	0.00122	Wilcoxon
	△Ct (16S - 18S)		2.8 (-1.84 - 5.56)	-3.5 (-4.41 - -3.28)	229	0.000195	Wilcoxon
		Intestinal content	Mucosal washes	Scraping
Mice (n = 6)	DNA (ng / µl)	132 (122 - 150)	15 (8 - 29)a,c	109 (97 - 123)	38.2	5.09e-09	Kruskal-Wallis
	16S Copy number / ng of DNA	10,185,239 (1,454,739 - 18,021,663)	10,185,239 (1,454,739 - 18,021,663)	1,041,158 (170,659 - 3,171,343)a	8.74	0.0127	Kruskal-Wallis
	△Ct (16S - mouse)	9.8 (5.6 - 11.6)	8.3 (3.3 - 10.1)	4.5 (1.2 - 7.4)a	9.12	0.0105	Kruskal-Wallis

### Sheet: Supplementary_Table_S3
term	estimate	CI_lower	CI_upper	variables	r2_type	stat_measure	host
full	0.787372	0.722339	0.853395	DNA concentration	marginal	R2	Mice
sample type	0.77001	0.706151	0.836583	DNA concentration	marginal	R2	Mice
genotype	0.00098723	0	0.215643	DNA concentration	marginal	R2	Mice
subsegment	0.016375	0.00157342	0.227435	DNA concentration	marginal	R2	Mice
full	0.480903	0.436066	0.60532	Copy number 16S rRNA	marginal	R2	Mice
sample type	0.16287	0.118819	0.350253	Copy number 16S rRNA	marginal	R2	Mice
genotype	0.0749572	0.0159171	0.2884	Copy number 16S rRNA	marginal	R2	Mice
subsegment	0.243076	0.205106	0.406684	Copy number 16S rRNA	marginal	R2	Mice
full	0.795772	0.745481	0.856642	Host DNA to bacterial DNA	marginal	R2	Mice
sample type	0.166185	0.0504604	0.321522	Host DNA to bacterial DNA	marginal	R2	Mice
genotype	0.0288754	0.000615674	0.205766	Host DNA to bacterial DNA	marginal	R2	Mice
subsegment	0.600712	0.531055	0.688394	Host DNA to bacterial DNA	marginal	R2	Mice
full	0.787372	0.725316	0.857496	DNA concentration	conditional	R2	Mice
sample type	0.77001	0.704322	0.841148	DNA concentration	conditional	R2	Mice
genotype	0.00098723	0	0.170496	DNA concentration	conditional	R2	Mice
subsegment	0.016375	0	0.183561	DNA concentration	conditional	R2	Mice
full	0.480903	0.323183	0.658076	Copy number 16S rRNA	conditional	R2	Mice
sample type	0.16287	0.0458797	0.372036	Copy number 16S rRNA	conditional	R2	Mice
genotype	0.0749572	0	0.292967	Copy number 16S rRNA	conditional	R2	Mice
subsegment	0.243076	0.116946	0.444173	Copy number 16S rRNA	conditional	R2	Mice
full	0.806266	0.773135	0.871728	Host DNA to bacterial DNA	conditional	R2	Mice
sample type	0.176679	0.12663	0.364126	Host DNA to bacterial DNA	conditional	R2	Mice
genotype	0.0393695	0.00477834	0.255342	Host DNA to bacterial DNA	conditional	R2	Mice
subsegment	0.611206	0.574258	0.709429	Host DNA to bacterial DNA	conditional	R2	Mice
IC:MucW	-115.972	-134.89	-116.12	DNA concentration	marginal	beta_weighted	Mice
IC:scraping	-26.6389	-41.8065	-16.8966	DNA concentration	marginal	beta_weighted	Mice
ileum:cecum	-7.13333	-18.3384	3.50723	DNA concentration	marginal	beta_weighted	Mice
ileum:colon	-17.6111	-25.576	-1.43561	DNA concentration	marginal	beta_weighted	Mice
WT:TLR5-KO	-3.55185	-13.0202	8.10649	DNA concentration	marginal	beta_weighted	Mice
IC:MucW	-7513985	-13677100	-4286887	Copy number 16S rRNA	marginal	beta_weighted	Mice
IC:scraping	-11685160	-14698220	-8202579	Copy number 16S rRNA	marginal	beta_weighted	Mice
ileum:cecum	14396020	11741930	19571220	Copy number 16S rRNA	marginal	beta_weighted	Mice
ileum:colon	8452374	4387612	11394430	Copy number 16S rRNA	marginal	beta_weighted	Mice
WT:TLR5-KO	-6560241	-8926813	-3679152	Copy number 16S rRNA	marginal	beta_weighted	Mice
IC:MucW	-2.246	-3.03122	-1.1888	Host DNA to bacterial DNA	marginal	beta_weighted	Mice
IC:scraping	-4.72995	-6.15055	-4.35993	Host DNA to bacterial DNA	marginal	beta_weighted	Mice
ileum:cecum	8.71536	7.64132	9.7159	Host DNA to bacterial DNA	marginal	beta_weighted	Mice
ileum:colon	6.2904	5.56036	6.5571	Host DNA to bacterial DNA	marginal	beta_weighted	Mice
WT:TLR5-KO	-1.6105	-2.47927	-0.793652	Host DNA to bacterial DNA	marginal	beta_weighted	Mice
IC:MucW	-115.972	-130.213	-100.256	DNA concentration	conditional	beta_weighted	Mice
IC:scraping	-26.6389	-33.5891	-17.1444	DNA concentration	conditional	beta_weighted	Mice
ileum:cecum	-7.13333	-21.2831	-1.61439	DNA concentration	conditional	beta_weighted	Mice
ileum:colon	-17.6111	-33.7771	-9.65614	DNA concentration	conditional	beta_weighted	Mice
WT:TLR5-KO	-3.55185	-14.3222	6.43604	DNA concentration	conditional	beta_weighted	Mice
IC:MucW	-7513985	-12468050	-3005356	Copy number 16S rRNA	conditional	beta_weighted	Mice
IC:scraping	-11685160	-16469320	-7086172	Copy number 16S rRNA	conditional	beta_weighted	Mice
ileum:cecum	14396020	9439442	17595860	Copy number 16S rRNA	conditional	beta_weighted	Mice
ileum:colon	8452374	5096251	12394940	Copy number 16S rRNA	conditional	beta_weighted	Mice
WT:TLR5-KO	-6560241	-8632578	-3072255	Copy number 16S rRNA	conditional	beta_weighted	Mice
IC:MucW	-2.246	-3.39332	-1.44923	Host DNA to bacterial DNA	conditional	beta_weighted	Mice
IC:scraping	-4.72995	-5.63377	-3.70776	Host DNA to bacterial DNA	conditional	beta_weighted	Mice
ileum:cecum	8.71536	8.01799	9.74269	Host DNA to bacterial DNA	conditional	beta_weighted	Mice
ileum:colon	6.2904	5.50618	8.3017	Host DNA to bacterial DNA	conditional	beta_weighted	Mice
WT:TLR5-KO	-1.6105	-2.76412	-1.19179	Host DNA to bacterial DNA	conditional	beta_weighted	Mice
full	0.661442	0.528849	0.778717	DNA concentration	marginal	R2	Human
sample_type	0.647556	0.515966	0.765416	DNA concentration	marginal	R2	Human
phenotype	0.00130771	0	0.155095	DNA concentration	marginal	R2	Human
full	0.158525	0.0892597	0.28289	Copy number 16S rRNA	marginal	R2	Human
sample_type	0.155682	0.0855986	0.279965	Copy number 16S rRNA	marginal	R2	Human
phenotype	0	0	0.124577	Copy number 16S rRNA	marginal	R2	Human
full	0.265638	0.225181	0.436874	Host DNA to bacterial DNA	marginal	R2	Human
sample_type	0.26562	0.225166	0.436856	Host DNA to bacterial DNA	marginal	R2	Human
phenotype	0.00738822	0	0.157839	Host DNA to bacterial DNA	marginal	R2	Human
full	0.703391	0.696804	0.864542	DNA concentration	conditional	R2	Human
sample_type	0.689505	0.680056	0.851259	DNA concentration	conditional	R2	Human
phenotype	0.0432566	0	0.31674	DNA concentration	conditional	R2	Human
full	0.501246	0.195247	0.747999	Copy number 16S rRNA	conditional	R2	Human
sample_type	0.498403	0.192207	0.74443	Copy number 16S rRNA	conditional	R2	Human
phenotype	0.341008	0.0331198	0.546783	Copy number 16S rRNA	conditional	R2	Human
full	0.265638	0.174721	0.599438	Host DNA to bacterial DNA	conditional	R2	Human
sample_type	0.26562	0.174701	0.599422	Host DNA to bacterial DNA	conditional	R2	Human
phenotype	0.00738822	0	0.360072	Host DNA to bacterial DNA	conditional	R2	Human
MucW:biopsy	65.9974	56.3611	73.0669	DNA concentration	marginal	beta_weighted	Human
control:CD	1.51338	-10.3451	9.51556	DNA concentration	marginal	beta_weighted	Human
MucW:biopsy	-23751290	-30830990	-14833550	Copy number 16S rRNA	marginal	beta_weighted	Human
control:CD	-1154342	-15423930	11469650	Copy number 16S rRNA	marginal	beta_weighted	Human
MucW:biopsy	-6.082	-7.42197	-4.93813	Host DNA to bacterial DNA	marginal	beta_weighted	Human
control:CD	-0.910064	-2.09053	1.64373	Host DNA to bacterial DNA	marginal	beta_weighted	Human
MucW:biopsy	65.9974	46.2542	80.4823	DNA concentration	conditional	beta_weighted	Human
control:CD	1.51338	-13.8662	12.9939	DNA concentration	conditional	beta_weighted	Human
MucW:biopsy	-23751290	-41810330	-18470810	Copy number 16S rRNA	conditional	beta_weighted	Human
control:CD	-1154342	-14570700	16557720	Copy number 16S rRNA	conditional	beta_weighted	Human
MucW:biopsy	-6.082	-8.68896	-3.18333	Host DNA to bacterial DNA	conditional	beta_weighted	Human
control:CD	-0.910064	-1.51963	1.19302	Host DNA to bacterial DNA	conditional	beta_weighted	Human
full	0.2994	0.232206	0.429183	total_reads	marginal	R2	Mice
sample type	0.111121	0.0378007	0.263867	total_reads	marginal	R2	Mice
genotype	0.0069483	0	0.186026	total_reads	marginal	R2	Mice
subsegment	0.181654	0.110629	0.324336	total_reads	marginal	R2	Mice
full	0.313233	0.262802	0.505593	reads_after_filtering	marginal	R2	Mice
sample type	0.054094	0.0163273	0.252543	reads_after_filtering	marginal	R2	Mice
genotype	0.0332824	0.0112135	0.233555	reads_after_filtering	marginal	R2	Mice
subsegment	0.2224	0.154364	0.416399	reads_after_filtering	marginal	R2	Mice
full	0.115749	0.0482135	0.178665	total_reads_mitochondrial	marginal	R2	Mice
sample type	0.048232	0	0.106852	total_reads_mitochondrial	marginal	R2	Mice
genotype	0.0529712	0.000495811	0.111893	total_reads_mitochondrial	marginal	R2	Mice
subsegment	0.0140564	0	0.0705025	total_reads_mitochondrial	marginal	R2	Mice
full	0.327706	0.155271	0.525863	total_reads	conditional	R2	Mice
sample type	0.139428	0.0145142	0.341158	total_reads	conditional	R2	Mice
genotype	0.0352546	0	0.255258	total_reads	conditional	R2	Mice
subsegment	0.20996	0.0369317	0.399318	total_reads	conditional	R2	Mice
full	0.322493	0.142248	0.537378	reads_after_filtering	conditional	R2	Mice
sample type	0.0633538	0.00857086	0.278137	reads_after_filtering	conditional	R2	Mice
genotype	0.0425422	0.00451062	0.257317	reads_after_filtering	conditional	R2	Mice
subsegment	0.23166	0.0650721	0.446509	reads_after_filtering	conditional	R2	Mice
full	0.115749	0.10252	0.260405	total_reads_mitochondrial	conditional	R2	Mice
sample type	0.048232	0.0172599	0.207521	total_reads_mitochondrial	conditional	R2	Mice
genotype	0.0529712	0.0232445	0.211233	total_reads_mitochondrial	conditional	R2	Mice
subsegment	0.0140564	0.000975725	0.180752	total_reads_mitochondrial	conditional	R2	Mice
IC:scraping	-15768.6	-27876.2	-12669	total_reads	marginal	beta_weighted	Mice
IC:MucW	-24348.6	-34952.3	-15640.3	total_reads	marginal	beta_weighted	Mice
ileum:cecum	32023	22504.6	37475.7	total_reads	marginal	beta_weighted	Mice
ileum:colon	14551.3	-11137.2	27216.7	total_reads	marginal	beta_weighted	Mice
WT:TLR5-KO	4937.26	-7016.44	16703.4	total_reads	marginal	beta_weighted	Mice
IC:scraping	-4017.63	-7006.38	10.0951	reads_after_filtering	marginal	beta_weighted	Mice
IC:MucW	-4469.72	-7417.46	-2655.58	reads_after_filtering	marginal	beta_weighted	Mice
ileum:cecum	10018.2	6573.87	13378.5	reads_after_filtering	marginal	beta_weighted	Mice
ileum:colon	6268.34	2370.87	12911.2	reads_after_filtering	marginal	beta_weighted	Mice
WT:TLR5-KO	3228.33	1076.9	8474.32	reads_after_filtering	marginal	beta_weighted	Mice
IC:scraping	-39.5804	-201.642	108.091	total_reads_mitochondrial	marginal	beta_weighted	Mice
IC:MucW	-144.444	-200.985	35.7042	total_reads_mitochondrial	marginal	beta_weighted	Mice
ileum:cecum	-52.7263	-187.643	32.884	total_reads_mitochondrial	marginal	beta_weighted	Mice
ileum:colon	27.356	-60.1712	94.2866	total_reads_mitochondrial	marginal	beta_weighted	Mice
WT:TLR5-KO	129.948	-18.6559	151.429	total_reads_mitochondrial	marginal	beta_weighted	Mice
IC:scraping	-15768.6	-27891	-3797.97	total_reads	conditional	beta_weighted	Mice
IC:MucW	-24348.6	-33982.9	-8072.68	total_reads	conditional	beta_weighted	Mice
ileum:cecum	32023	21006.7	41493.5	total_reads	conditional	beta_weighted	Mice
ileum:colon	14551.3	4843.87	26881.8	total_reads	conditional	beta_weighted	Mice
WT:TLR5-KO	4937.26	-946.843	17295.5	total_reads	conditional	beta_weighted	Mice
IC:scraping	-4017.63	-8163.33	-258.042	reads_after_filtering	conditional	beta_weighted	Mice
IC:MucW	-4469.72	-8132.66	-1394.98	reads_after_filtering	conditional	beta_weighted	Mice
ileum:cecum	10018.2	6375.16	13172.2	reads_after_filtering	conditional	beta_weighted	Mice
ileum:colon	6268.34	1684.85	8973.45	reads_after_filtering	conditional	beta_weighted	Mice
WT:TLR5-KO	3228.33	565.437	7761.57	reads_after_filtering	conditional	beta_weighted	Mice
IC:scraping	-39.5804	-155.636	166.857	total_reads_mitochondrial	conditional	beta_weighted	Mice
IC:MucW	-144.444	-269.908	-58.045	total_reads_mitochondrial	conditional	beta_weighted	Mice
ileum:cecum	-52.7263	-311.988	34.5757	total_reads_mitochondrial	conditional	beta_weighted	Mice
ileum:colon	27.356	-134.081	113.245	total_reads_mitochondrial	conditional	beta_weighted	Mice
WT:TLR5-KO	129.948	0.930751	203.954	total_reads_mitochondrial	conditional	beta_weighted	Mice
full	0.205821	0.143072	0.450718	total_reads	marginal	R2	Human
sample type	0.205816	0.143069	0.450713	total_reads	marginal	R2	Human
phenotype	0	0	0.195778	total_reads	marginal	R2	Human
full	0.247007	0.18194	0.317672	reads_after_filtering	marginal	R2	Human
sample type	0.242493	0.177993	0.31302	reads_after_filtering	marginal	R2	Human
phenotype	0.000761635	0	0.0671094	reads_after_filtering	marginal	R2	Human
full	0.0730228	0.0297947	0.146656	total_reads_mitochondrial	marginal	R2	Human
sample type	0.0481271	0.00268068	0.128624	total_reads_mitochondrial	marginal	R2	Human
phenotype	0.0255634	0	0.112281	total_reads_mitochondrial	marginal	R2	Human
full	0.950743	0.899673	0.980503	total_reads	conditional	R2	Human
sample type	0.950739	0.899668	0.980499	total_reads	conditional	R2	Human
phenotype	0.739748	0.595073	0.821235	total_reads	conditional	R2	Human
full	0.951349	0.860818	0.9721	reads_after_filtering	conditional	R2	Human
sample type	0.946835	0.854537	0.968444	reads_after_filtering	conditional	R2	Human
phenotype	0.705104	0.518156	0.781539	reads_after_filtering	conditional	R2	Human
full	0.768696	0.628692	0.908112	total_reads_mitochondrial	conditional	R2	Human
sample type	0.7438	0.593715	0.889123	total_reads_mitochondrial	conditional	R2	Human
phenotype	0.721236	0.562014	0.871913	total_reads_mitochondrial	conditional	R2	Human
MucW:biopsy	-46241.3	-54842.2	-38574.1	total_reads	marginal	beta_weighted	Human
control:CD	-7181.17	-22152	19076.9	total_reads	marginal	beta_weighted	Human
MucW:biopsy	-17450.8	-19829.5	-15197.1	reads_after_filtering	marginal	beta_weighted	Human
control:CD	-4779.93	-8576.15	1522.11	reads_after_filtering	marginal	beta_weighted	Human
MucW:biopsy	-2201.27	-3788.57	-1064.48	total_reads_mitochondrial	marginal	beta_weighted	Human
control:CD	-1559.63	-2232.75	1231.43	total_reads_mitochondrial	marginal	beta_weighted	Human
MucW:biopsy	-46241.3	-54877.1	-34228.8	total_reads	conditional	beta_weighted	Human
control:CD	-7181.17	-27920.7	8276.74	total_reads	conditional	beta_weighted	Human
MucW:biopsy	-17450.8	-20887.7	-15129.2	reads_after_filtering	conditional	beta_weighted	Human
control:CD	-4779.93	-10369.3	1357.28	reads_after_filtering	conditional	beta_weighted	Human
MucW:biopsy	-2201.27	-3555.58	-955.292	total_reads_mitochondrial	conditional	beta_weighted	Human
control:CD	-1559.63	-3588.13	1345.76	total_reads_mitochondrial	conditional	beta_weighted	Human
full	0.546101	0.400623	0.684629	Chao1	marginal	R2	Mice
sample type	0.0431151	0	0.228612	Chao1	marginal	R2	Mice
genotype	0.00276667	0	0.192032	Chao1	marginal	R2	Mice
subsegment	0.501088	0.353275	0.643819	Chao1	marginal	R2	Mice
full	0.439221	0.39045	0.611995	Shannon	marginal	R2	Mice
sample type	0.00723237	0	0.236663	Shannon	marginal	R2	Mice
genotype	0.120853	0.0479319	0.329692	Shannon	marginal	R2	Mice
subsegment	0.30624	0.253956	0.492635	Shannon	marginal	R2	Mice
full	0.332794	0.154947	0.579942	InvSimpson	marginal	R2	Mice
sample type	0.00448895	0	0.383684	InvSimpson	marginal	R2	Mice
genotype	0.21306	0.0493467	0.500482	InvSimpson	marginal	R2	Mice
subsegment	0.113537	0	0.44475	InvSimpson	marginal	R2	Mice
full	0.546101	0.463301	0.673089	Chao1	conditional	R2	Mice
sample type	0.0431151	0.00562864	0.278917	Chao1	conditional	R2	Mice
genotype	0.00276667	0	0.247298	Chao1	conditional	R2	Mice
subsegment	0.501088	0.418571	0.637814	Chao1	conditional	R2	Mice
full	0.515201	0.348944	0.651856	Shannon	conditional	R2	Mice
sample type	0.0832128	0	0.332741	Shannon	conditional	R2	Mice
genotype	0.196834	0.0406092	0.416674	Shannon	conditional	R2	Mice
subsegment	0.38222	0.222617	0.553621	Shannon	conditional	R2	Mice
full	0.694503	0.478973	0.830867	InvSimpson	conditional	R2	Mice
sample type	0.366198	0.0395772	0.648408	InvSimpson	conditional	R2	Mice
genotype	0.574769	0.273128	0.764323	InvSimpson	conditional	R2	Mice
subsegment	0.475247	0.10203	0.709013	InvSimpson	conditional	R2	Mice
IC:scraping	13.8467	1.0313	17.3815	Chao1	marginal	beta_weighted	Mice
IC:MucW	19.2123	8.01101	28.4112	Chao1	marginal	beta_weighted	Mice
ileum:cecum	57.0515	47.3107	63.3834	Chao1	marginal	beta_weighted	Mice
ileum:colon	62.4598	35.1362	76.0923	Chao1	marginal	beta_weighted	Mice
WT:TLR5-KO	-4.17358	-13.0739	4.54488	Chao1	marginal	beta_weighted	Mice
IC:scraping	0.0790898	-0.127927	0.355251	Shannon	marginal	beta_weighted	Mice
IC:MucW	0.151098	-0.0597415	0.280856	Shannon	marginal	beta_weighted	Mice
ileum:cecum	0.802948	0.556905	1.04105	Shannon	marginal	beta_weighted	Mice
ileum:colon	0.937016	0.657183	1.41506	Shannon	marginal	beta_weighted	Mice
WT:TLR5-KO	0.488263	0.103481	0.940618	Shannon	marginal	beta_weighted	Mice
IC:scraping	1.272	-1.81154	4.10821	InvSimpson	marginal	beta_weighted	Mice
IC:MucW	1.30554	0.227785	4.73948	InvSimpson	marginal	beta_weighted	Mice
ileum:cecum	4.97237	2.47435	6.61469	InvSimpson	marginal	beta_weighted	Mice
ileum:colon	7.51951	5.78982	8.83903	InvSimpson	marginal	beta_weighted	Mice
WT:TLR5-KO	8.17345	-2.95227	17.7324	InvSimpson	marginal	beta_weighted	Mice
IC:scraping	13.8467	3.08507	20.2861	Chao1	conditional	beta_weighted	Mice
IC:MucW	19.2123	2.84545	35.0422	Chao1	conditional	beta_weighted	Mice
ileum:cecum	57.0515	55.5256	74.9157	Chao1	conditional	beta_weighted	Mice
ileum:colon	62.4598	50.38	73.6046	Chao1	conditional	beta_weighted	Mice
WT:TLR5-KO	-4.17358	-5.06531	10.9579	Chao1	conditional	beta_weighted	Mice
IC:scraping	0.0790898	-0.284386	0.298839	Shannon	conditional	beta_weighted	Mice
IC:MucW	0.151098	-0.22656	0.36444	Shannon	conditional	beta_weighted	Mice
ileum:cecum	0.802948	0.324453	1.02266	Shannon	conditional	beta_weighted	Mice
ileum:colon	0.937016	0.517427	1.08824	Shannon	conditional	beta_weighted	Mice
WT:TLR5-KO	0.488263	0.0971623	0.962626	Shannon	conditional	beta_weighted	Mice
IC:scraping	1.272	-2.232	2.74157	InvSimpson	conditional	beta_weighted	Mice
IC:MucW	1.30554	-1.09482	2.47154	InvSimpson	conditional	beta_weighted	Mice
ileum:cecum	4.97237	1.18827	6.62883	InvSimpson	conditional	beta_weighted	Mice
ileum:colon	7.51951	4.17492	9.36058	InvSimpson	conditional	beta_weighted	Mice
WT:TLR5-KO	8.17345	3.52529	19.3393	InvSimpson	conditional	beta_weighted	Mice
full	0.132087	0.0362347	0.353534	Chao1	marginal	R2	Human
sample type	0.0903783	0.0154337	0.321193	Chao1	marginal	R2	Human
phenotype	0.0491604	0.00639828	0.289234	Chao1	marginal	R2	Human
full	0.0333507	0.00677945	0.32091	Shannon	marginal	R2	Human
sample type	0.0114771	0	0.280845	Shannon	marginal	R2	Human
phenotype	0.0215223	0.00235503	0.299244	Shannon	marginal	R2	Human
full	0.0317973	0.00977995	0.090636	InvSimpson	marginal	R2	Human
sample type	0.0158329	0.000669255	0.0701558	InvSimpson	marginal	R2	Human
phenotype	0.0170245	0.000977264	0.0716726	InvSimpson	marginal	R2	Human
full	0.423676	0.0533078	0.950157	Chao1	conditional	R2	Human
sample type	0.381967	0.00776186	0.919067	Chao1	conditional	R2	Human
phenotype	0.340749	0	0.888343	Chao1	conditional	R2	Human
full	0.920083	0.84498	0.98802	Shannon	conditional	R2	Human
sample type	0.898209	0.823434	0.96543	Shannon	conditional	R2	Human
phenotype	0.908254	0.833329	0.975804	Shannon	conditional	R2	Human
full	0.653788	0.545383	0.84379	InvSimpson	conditional	R2	Human
sample type	0.637824	0.524611	0.830276	InvSimpson	conditional	R2	Human
phenotype	0.639016	0.526161	0.831285	InvSimpson	conditional	R2	Human
MucW:biopsy	-21.0489	-41.4472	-9.62949	Chao1	marginal	beta_weighted	Human
control:CD	-13.4462	-33.6541	-4.34381	Chao1	marginal	beta_weighted	Human
MucW:biopsy	-0.187797	-0.303955	-0.106905	Shannon	marginal	beta_weighted	Human
control:CD	-0.222679	-0.619944	-0.0211966	Shannon	marginal	beta_weighted	Human
MucW:biopsy	-3.19779	-6.02148	1.76772	InvSimpson	marginal	beta_weighted	Human
control:CD	-2.86922	-4.90536	0.621885	InvSimpson	marginal	beta_weighted	Human
MucW:biopsy	-21.0489	-41.5098	-10.095	Chao1	conditional	beta_weighted	Human
control:CD	-13.4462	-28.8663	0.362776	Chao1	conditional	beta_weighted	Human
MucW:biopsy	-0.187797	-0.446074	-0.0764794	Shannon	conditional	beta_weighted	Human
control:CD	-0.222679	-0.531236	0.059267	Shannon	conditional	beta_weighted	Human
MucW:biopsy	-3.19779	-7.96309	0.348959	InvSimpson	conditional	beta_weighted	Human
control:CD	-2.86922	-12.1341	1.67601	InvSimpson	conditional	beta_weighted	Human
MucW: Mucosal washes; CD: Crohn disease

### Sheet: Supplementary_Table_S4
contrast	estimate	SE	df	t.ratio	p.value	variables	contrast_var	host	p_symbol
IC ileum - MucW ileum	115.972	8.76926	44	13.2249	2.24455e-15	DNA_concentration	subsegment	Mice	****
IC ileum - scraping ileum	26.6389	8.76926	44	3.03776	0.143969	DNA_concentration	subsegment	Mice	ns
MucW ileum - scraping ileum	-89.3333	8.76926	44	-10.1871	1.35362e-11	DNA_concentration	subsegment	Mice	****
IC cecum - MucW cecum	115.972	8.76926	44	13.2249	2.24455e-15	DNA_concentration	subsegment	Mice	****
IC cecum - scraping cecum	26.6389	8.76926	44	3.03776	0.143969	DNA_concentration	subsegment	Mice	ns
MucW cecum - scraping cecum	-89.3333	8.76926	44	-10.1871	1.35362e-11	DNA_concentration	subsegment	Mice	****
IC colon - MucW colon	115.972	8.76926	44	13.2249	2.24455e-15	DNA_concentration	subsegment	Mice	****
IC colon - scraping colon	26.6389	8.76926	44	3.03776	0.143969	DNA_concentration	subsegment	Mice	ns
MucW colon - scraping colon	-89.3333	8.76926	44	-10.1871	1.35362e-11	DNA_concentration	subsegment	Mice	****
IC ileum - MucW ileum	7513985	2904325	44	2.58717	0.47011	16S_CopyNumber	subsegment	Mice	ns
IC ileum - scraping ileum	11685160	2904325	44	4.02336	0.00800328	16S_CopyNumber	subsegment	Mice	**
MucW ileum - scraping ileum	4171173	2904325	44	1.43619	1	16S_CopyNumber	subsegment	Mice	ns
IC cecum - MucW cecum	7513985	2904325	44	2.58717	0.47011	16S_CopyNumber	subsegment	Mice	ns
IC cecum - scraping cecum	11685160	2904325	44	4.02336	0.00800328	16S_CopyNumber	subsegment	Mice	**
MucW cecum - scraping cecum	4171173	2904325	44	1.43619	1	16S_CopyNumber	subsegment	Mice	ns
IC colon - MucW colon	7513985	2904325	44	2.58717	0.47011	16S_CopyNumber	subsegment	Mice	ns
IC colon - scraping colon	11685160	2904325	44	4.02336	0.00800328	16S_CopyNumber	subsegment	Mice	**
MucW colon - scraping colon	4171173	2904325	44	1.43619	1	16S_CopyNumber	subsegment	Mice	ns
IC ileum - MucW ileum	2.246	0.701791	44	3.20038	0.0917274	DeltaCt	subsegment	Mice	ns
IC ileum - scraping ileum	4.72995	0.701791	44	6.73982	9.91401e-07	DeltaCt	subsegment	Mice	****
MucW ileum - scraping ileum	2.48395	0.701791	44	3.53944	0.0345847	DeltaCt	subsegment	Mice	*
IC cecum - MucW cecum	2.246	0.701791	44	3.20038	0.0917274	DeltaCt	subsegment	Mice	ns
IC cecum - scraping cecum	4.72995	0.701791	44	6.73982	9.91401e-07	DeltaCt	subsegment	Mice	****
MucW cecum - scraping cecum	2.48395	0.701791	44	3.53944	0.0345847	DeltaCt	subsegment	Mice	*
IC colon - MucW colon	2.246	0.701791	44	3.20038	0.0917274	DeltaCt	subsegment	Mice	ns
IC colon - scraping colon	4.72995	0.701791	44	6.73982	9.91401e-07	DeltaCt	subsegment	Mice	****
MucW colon - scraping colon	2.48395	0.701791	44	3.53944	0.0345847	DeltaCt	subsegment	Mice	*
IC WT - MucW WT	115.972	8.76926	44	13.2249	9.35227e-16	DNA_concentration	groups	Mice	****
IC WT - scraping WT	26.6389	8.76926	44	3.03776	0.0599871	DNA_concentration	groups	Mice	ns
MucW WT - scraping WT	-89.3333	8.76926	44	-10.1871	5.64008e-12	DNA_concentration	groups	Mice	****
IC TLR5_KO - MucW TLR5_KO	115.972	8.76926	44	13.2249	9.35227e-16	DNA_concentration	groups	Mice	****
IC TLR5_KO - scraping TLR5_KO	26.6389	8.76926	44	3.03776	0.0599871	DNA_concentration	groups	Mice	ns
MucW TLR5_KO - scraping TLR5_KO	-89.3333	8.76926	44	-10.1871	5.64008e-12	DNA_concentration	groups	Mice	****
IC WT - MucW WT	7513985	2904325	44	2.58717	0.195879	16S_CopyNumber	groups	Mice	ns
IC WT - scraping WT	11685160	2904325	44	4.02336	0.0033347	16S_CopyNumber	groups	Mice	**
MucW WT - scraping WT	4171173	2904325	44	1.43619	1	16S_CopyNumber	groups	Mice	ns
IC TLR5_KO - MucW TLR5_KO	7513985	2904325	44	2.58717	0.195879	16S_CopyNumber	groups	Mice	ns
IC TLR5_KO - scraping TLR5_KO	11685160	2904325	44	4.02336	0.0033347	16S_CopyNumber	groups	Mice	**
MucW TLR5_KO - scraping TLR5_KO	4171173	2904325	44	1.43619	1	16S_CopyNumber	groups	Mice	ns
IC WT - MucW WT	2.246	0.701791	44	3.20038	0.0382197	DeltaCt	groups	Mice	*
IC WT - scraping WT	4.72995	0.701791	44	6.73982	4.13083e-07	DeltaCt	groups	Mice	****
MucW WT - scraping WT	2.48395	0.701791	44	3.53944	0.0144103	DeltaCt	groups	Mice	*
IC TLR5_KO - MucW TLR5_KO	2.246	0.701791	44	3.20038	0.0382197	DeltaCt	groups	Mice	*
IC TLR5_KO - scraping TLR5_KO	4.72995	0.701791	44	6.73982	4.13083e-07	DeltaCt	groups	Mice	****
MucW TLR5_KO - scraping TLR5_KO	2.48395	0.701791	44	3.53944	0.0144103	DeltaCt	groups	Mice	*
MucW control - biopsy control	-65.9974	8.21864	19.0694	-8.03022	9.26495e-07	DNA_concentration	groups	Human	****
MucW CD - biopsy CD	-65.9974	8.21864	19.0694	-8.03022	9.26495e-07	DNA_concentration	groups	Human	****
MucW control - biopsy control	23751290	8294627	14.1741	2.86346	0.0743284	16S_CopyNumber	groups	Human	ns
MucW CD - biopsy CD	23751290	8294627	14.1741	2.86346	0.0743284	16S_CopyNumber	groups	Human	ns
MucW control - biopsy control	6.082	1.80548	21.516	3.36864	0.0170004	DeltaCt	groups	Human	*
MucW CD - biopsy CD	6.082	1.80548	21.516	3.36864	0.0170004	DeltaCt	groups	Human	*
IC ileum - scraping ileum	15768.6	8799.15	42.3347	1.79206	1	input_reads	subsegment	Mice	ns
IC ileum - MucW ileum	24348.6	8506.99	42.0041	2.86218	0.235235	input_reads	subsegment	Mice	ns
IC cecum - scraping cecum	15768.6	8799.15	42.3347	1.79206	1	input_reads	subsegment	Mice	ns
IC cecum - MucW cecum	24348.6	8506.99	42.0041	2.86218	0.235235	input_reads	subsegment	Mice	ns
IC colon - scraping colon	15768.6	8799.15	42.3347	1.79206	1	input_reads	subsegment	Mice	ns
IC colon - MucW colon	24348.6	8506.99	42.0041	2.86218	0.235235	input_reads	subsegment	Mice	ns
IC ileum - scraping ileum	4017.63	2511.42	42.4021	1.59975	1	total_reads_after_decontam	subsegment	Mice	ns
IC ileum - MucW ileum	4469.72	2428.1	42.0061	1.84083	1	total_reads_after_decontam	subsegment	Mice	ns
IC cecum - scraping cecum	4017.63	2511.42	42.4021	1.59975	1	total_reads_after_decontam	subsegment	Mice	ns
IC cecum - MucW cecum	4469.72	2428.1	42.0061	1.84083	1	total_reads_after_decontam	subsegment	Mice	ns
IC colon - scraping colon	4017.63	2511.42	42.4021	1.59975	1	total_reads_after_decontam	subsegment	Mice	ns
IC colon - MucW colon	4469.72	2428.1	42.0061	1.84083	1	total_reads_after_decontam	subsegment	Mice	ns
IC ileum - scraping ileum	39.5804	92.3404	42.4452	0.428636	1	total_reads_mitoch	subsegment	Mice	ns
IC ileum - MucW ileum	144.444	89.2795	42.0076	1.61789	1	total_reads_mitoch	subsegment	Mice	ns
IC cecum - scraping cecum	39.5804	92.3404	42.4452	0.428636	1	total_reads_mitoch	subsegment	Mice	ns
IC cecum - MucW cecum	144.444	89.2795	42.0076	1.61789	1	total_reads_mitoch	subsegment	Mice	ns
IC colon - scraping colon	39.5804	92.3404	42.4452	0.428636	1	total_reads_mitoch	subsegment	Mice	ns
IC colon - MucW colon	144.444	89.2795	42.0076	1.61789	1	total_reads_mitoch	subsegment	Mice	ns
IC WT - scraping WT	15768.6	8799.15	42.3347	1.79206	1	input_reads	groups	Mice	ns
IC WT - MucW WT	24348.6	8506.99	42.0041	2.86218	0.0980145	input_reads	groups	Mice	ns
IC TLR5_KO - scraping TLR5_KO	15768.6	8799.15	42.3347	1.79206	1	input_reads	groups	Mice	ns
IC TLR5_KO - MucW TLR5_KO	24348.6	8506.99	42.0041	2.86218	0.0980145	input_reads	groups	Mice	ns
IC WT - scraping WT	4017.63	2511.42	42.4021	1.59975	1	total_reads_after_decontam	groups	Mice	ns
IC WT - MucW WT	4469.72	2428.1	42.0061	1.84083	1	total_reads_after_decontam	groups	Mice	ns
IC TLR5_KO - scraping TLR5_KO	4017.63	2511.42	42.4021	1.59975	1	total_reads_after_decontam	groups	Mice	ns
IC TLR5_KO - MucW TLR5_KO	4469.72	2428.1	42.0061	1.84083	1	total_reads_after_decontam	groups	Mice	ns
IC WT - scraping WT	39.5804	92.3404	42.4452	0.428636	1	total_reads_mitoch	groups	Mice	ns
IC WT - MucW WT	144.444	89.2795	42.0076	1.61789	1	total_reads_mitoch	groups	Mice	ns
IC TLR5_KO - scraping TLR5_KO	39.5804	92.3404	42.4452	0.428636	1	total_reads_mitoch	groups	Mice	ns
IC TLR5_KO - MucW TLR5_KO	144.444	89.2795	42.0076	1.61789	1	total_reads_mitoch	groups	Mice	ns
MucW control - biopsy control	46241.3	5111.33	6.41105	9.04683	0.000418464	input_reads	groups	Human	***
MucW CD - biopsy CD	46241.3	5111.33	6.41105	9.04683	0.000418464	input_reads	groups	Human	***
MucW control - biopsy control	17450.8	1769.87	6.42901	9.8599	0.000244635	total_reads_after_decontam	groups	Human	***
MucW CD - biopsy CD	17450.8	1769.87	6.42901	9.8599	0.000244635	total_reads_after_decontam	groups	Human	***
MucW control - biopsy control	2201.27	1047.68	7.91174	2.10109	0.415228	total_reads_mitoch	groups	Human	ns
MucW CD - biopsy CD	2201.27	1047.68	7.91174	2.10109	0.415228	total_reads_mitoch	groups	Human	ns
IC ileum - scraping ileum	-13.8467	9.29443	42.4452	-1.48978	1	Chao1	subsegment	Mice	ns
IC ileum - MucW ileum	-19.2123	8.98634	42.0076	-2.13794	1	Chao1	subsegment	Mice	ns
IC cecum - scraping cecum	-13.8467	9.29443	42.4452	-1.48978	1	Chao1	subsegment	Mice	ns
IC cecum - MucW cecum	-19.2123	8.98634	42.0076	-2.13794	1	Chao1	subsegment	Mice	ns
IC colon - scraping colon	-13.8467	9.29443	42.4452	-1.48978	1	Chao1	subsegment	Mice	ns
IC colon - MucW colon	-19.2123	8.98634	42.0076	-2.13794	1	Chao1	subsegment	Mice	ns
IC ileum - scraping ileum	-0.0790898	0.17964	42.1996	-0.440269	1	Shannon	subsegment	Mice	ns
IC ileum - MucW ileum	-0.151098	0.173672	42.0014	-0.870019	1	Shannon	subsegment	Mice	ns
IC cecum - scraping cecum	-0.0790898	0.17964	42.1996	-0.440269	1	Shannon	subsegment	Mice	ns
IC cecum - MucW cecum	-0.151098	0.173672	42.0014	-0.870019	1	Shannon	subsegment	Mice	ns
IC colon - scraping colon	-0.0790898	0.17964	42.1996	-0.440269	1	Shannon	subsegment	Mice	ns
IC colon - MucW colon	-0.151098	0.173672	42.0014	-0.870019	1	Shannon	subsegment	Mice	ns
IC ileum - scraping ileum	-1.272	1.76022	42.0432	-0.722636	1	InvSimpson	subsegment	Mice	ns
IC ileum - MucW ileum	-1.30554	1.70182	42.0001	-0.767147	1	InvSimpson	subsegment	Mice	ns
IC cecum - scraping cecum	-1.272	1.76022	42.0432	-0.722636	1	InvSimpson	subsegment	Mice	ns
IC cecum - MucW cecum	-1.30554	1.70182	42.0001	-0.767147	1	InvSimpson	subsegment	Mice	ns
IC colon - scraping colon	-1.272	1.76022	42.0432	-0.722636	1	InvSimpson	subsegment	Mice	ns
IC colon - MucW colon	-1.30554	1.70182	42.0001	-0.767147	1	InvSimpson	subsegment	Mice	ns
IC WT - scraping WT	-13.8467	9.29443	42.4452	-1.48978	1	Chao1	groups	Mice	ns
IC WT - MucW WT	-19.2123	8.98634	42.0076	-2.13794	0.575764	Chao1	groups	Mice	ns
IC TLR5_KO - scraping TLR5_KO	-13.8467	9.29443	42.4452	-1.48978	1	Chao1	groups	Mice	ns
IC TLR5_KO - MucW TLR5_KO	-19.2123	8.98634	42.0076	-2.13794	0.575764	Chao1	groups	Mice	ns
IC WT - scraping WT	-0.0790898	0.17964	42.1996	-0.440269	1	Shannon	groups	Mice	ns
IC WT - MucW WT	-0.151098	0.173672	42.0014	-0.870019	1	Shannon	groups	Mice	ns
IC TLR5_KO - scraping TLR5_KO	-0.0790898	0.17964	42.1996	-0.440269	1	Shannon	groups	Mice	ns
IC TLR5_KO - MucW TLR5_KO	-0.151098	0.173672	42.0014	-0.870019	1	Shannon	groups	Mice	ns
IC WT - scraping WT	-1.272	1.76022	42.0432	-0.722636	1	InvSimpson	groups	Mice	ns
IC WT - MucW WT	-1.30554	1.70182	42.0001	-0.767147	1	InvSimpson	groups	Mice	ns
IC TLR5_KO - scraping TLR5_KO	-1.272	1.76022	42.0432	-0.722636	1	InvSimpson	groups	Mice	ns
IC TLR5_KO - MucW TLR5_KO	-1.30554	1.70182	42.0001	-0.767147	1	InvSimpson	groups	Mice	ns
MucW control - biopsy control	21.0489	11.0185	12.1897	1.91033	0.479373	Chao1	groups	Human	ns
MucW CD - biopsy CD	21.0489	11.0185	12.1897	1.91033	0.479373	Chao1	groups	Human	ns
MucW control - biopsy control	0.187797	0.106378	6.38067	1.76537	0.749925	Shannon	groups	Human	ns
MucW CD - biopsy CD	0.187797	0.106378	6.38067	1.76537	0.749925	Shannon	groups	Human	ns
MucW control - biopsy control	3.19779	3.19533	8.23945	1.00077	1	InvSimpson	groups	Human	ns
MucW CD - biopsy CD	3.19779	3.19533	8.23945	1.00077	1	InvSimpson	groups	Human	ns

### Sheet: Supplementary_Table_S5
Samples	#	ASV	Phyla	Class	Order	Family	Genus	Observations	In extraction control?	Classified	References
Mice	1	ASV560	Actinobacteriota	Actinobacteria	Propionibacteriales	Propionibacteriaceae	Cutibacterium	In skin, observed in acne pustules	Yes	Contaminant	Douglas HC, et al., 1946
	2	ASV465	Firmicutes	Clostridia	Lachnospirales	Lachnospiraceae	<NA>	This family has been mainly chacterised in mucus in mice.	No	Not contaminant	REF
	3	ASV927	Firmicutes	Clostridia	Oscillospirales	Butyricicoccaceae	Butyricicoccus	Mostly described in humans, low abundance in patients with inflammatory bowel disease in stools. B. pullicaecorum has been revealed to prevent necrotic enteritis.	Yes	Contaminant	Chang Shih-Chang, et al., 2020
Human	1	ASV189	Proteobacteria	Gammaproteobacteria	Burkholderiales	Comamonadaceae	Delftia	So stratins of Delftia tsuruhatensis have been found in water systems, fish guts, and as an opportunistic human pathogen. It is a Gram-negative rod. Although, it has been described in gut mice.	Yes	Contaminat	Chaires A, et al., 2022; Lu C, et al., 2017
	2	ASV363	Firmicutes	Negativicutes	Acidaminococcales	Acidaminococcaceae	Phascolarctobacterium	Gram negative, obligate anaerobic, non-spor-forming. It has been found in the gut human microbiome, acetate-propionate producer	No	Not contaminant	Wu F, et al., 2017
	3	ASV389	Proteobacteria	Alphaproteobacteria	Sphingomonadales	Sphingomonadaceae	Sphingomonas		Yes	Contaminat
	4	ASV423	Firmicutes	Clostridia	Oscillospirales	Oscillospiraceae	UCG-005	In human faecal samples.	No	Not contaminant	Huang B, et al., 2023
	5	ASV424	Bacteroidota	Bacteroidia	Bacteroidales	Prevotellaceae	Paraprevotella	Deacreased in a rich mucin medium	No	Not contaminant	Raimondi S, et al., 2021
	6	ASV644	Actinobacteriota	Actinobacteria	Bifidobacteriales	Bifidobacteriaceae	Bifidobacterium	Described as gut microbes of the gut human microbiome	No	Not contaminant	O'Callaghan A, et al., 2016
	7	ASV657	Firmicutes	Clostridia	Lachnospirales	Lachnospiraceae	Lachnospiraceae UCG-004	Part of the gut micribota in human	No	Not contaminant	Vacca, et al., 2020
	8	ASV701	Firmicutes	Bacilli	Lactobacillales	Streptococcaceae	Streptococcus	Identified in gut human microbiota. Related to diseases like IBS and IBD.	No	Not contaminant	Priya S, et al., 2022
	9	ASV994	Firmicutes	Clostridia	Oscillospirales	Oscillospiraceae	UCG-003	Obligate anaerobes, comensal bacteria in human gut.	No	Not contaminant	Rajilic-Stojanovic M., and de Vos Willem M, 2014
	10	ASV998	Firmicutes	Clostridia	Oscillospirales	Ruminococcaceae	<NA>	Important in the mucus colonization	No	Not contaminant	Van den Abbeele, et al., 2013
	11	ASV999	Firmicutes	Clostridia	Lachnospirales	Lachnospiraceae	Lachnoclostridium	Previously reported as part of the mucusa gut microbiota	No	Not contaminant	Juge N, 2022
	12	ASV1063	Firmicutes	Clostridia	Oscillospirales	Oscillospiraceae	NK4A214 group	Mostly described in animal studies	Yes	Contaminat	Zhong X, et al., 2023; Yildirim E, et al., 2021
	13	ASV1223	Bacteroidota	Bacteroidia	Bacteroidales	Barnesiellaceae	<NA>	Described in human gut microbiota, and diseases like Parkinson	No	Not contaminant	Rinninella E, et al., 2019
	14	ASV1367	Firmicutes	Bacilli	Lactobacillales	Lactobacillaceae	Ligilactobacillus	Described in human gut microbiota	No	Not contaminant	Rastogi S and Singh A, 2022
	15	ASV1640	Bacteria	Firmicutes	Clostridia	Oscillospirales UCG-010	<NA>	Described in human gut microbiota	No	Not contaminant	Tsai Ming-Chao, et al., 2020
	16	ASV2078	Firmicutes	Clostridia	Peptostreptococcales-Tissierellales	Anaerovoracaceae	[Eubacterium] brachy group	Described in human gut microbiota	No	Not contaminant	Raimondi S, et al., 2021
